# Multiomics Interrogation into HBV (Hepatitis B Virus)-Host Interaction Reveals Novel Coding potential in Human Genome, and Identifies Canonical and Non-canonical Proteins as Host Restriction Factors against HBV

**DOI:** 10.1101/2021.03.19.436126

**Authors:** Shilin Yuan, Guanghong Liao, Menghuan Zhang, Yuanfei Zhu, Weidi Xiao, Kun Wang, Caiwei Jia, Qiang Deng, Jian Zhang, Ping Xu, Ronggui Hu

**Author notes:** These authors contributed to this work equally (Shilin Yuan, Guanghong Liao, Menghuan Zhang, Yuanfei Zhu, Weidi Xiao). These authors contributed to this work equally (Qiang Deng, Jian Zhang, Ping Xu, Ronggui Hu).

## Abstract

Hepatitis B Virus constitutes a major threat to global public health. Current understanding of HBV-host interaction is yet limited. Here, ribosome profiling, quantitative mass spectrometry and RNA-sequencing are conducted on a recently established HBV replication system. We have identified multiomic DEGs (differentially expressed genes) that HBV orchestrated to remodel host proteostasis networks. Our multiomics interrogation revealed that HBV induced significant changes in both transcription and translation of 35 canonical genes including PPP1R15A, PGAM5 and SIRT6, as well as the expression of at least 15 non-canonical ORFs including ncPON2 and ncGRWD1, thus revealing an extra coding potential of human genome. Overexpression of these five genes but not the enzymatically deficient SIRT6 mutants suppressed HBV replication while knockdown SIRT6 had opposite effect. Furthermore, the expression of *SIRT6* was down-regulated in patients, cells or animal models of HBV infection. Mechanistic study further indicated that SIRT6 directly binds to mini-chromosome and deacetylates histone H3 lysine 9 (H3K9ac) and histone H3 lysine 56 (H3K56ac), and chemical activation of endogenous SIRT6 with MDL800 suppressed HBV infection *in vitro* and *in vivo*. By generating the first multiomics landscape of host-HBV interaction, our work is thus opening a new avenue to facilitate therapeutic development against HBV infection.
