## Supplementary file S3. Novel peptides for "Multiomics Interrogation into HBV (Hepatitis B Virus)-Host Interaction Reveals Novel Coding potential in Human Genome, and Identifies Canonical and Non-canonical Proteins as Host Restriction Factors against HBV"

### Sheet: ORF47_intensity
ORF_ID	ORF_type	transcript_id	gene_id	gene_name	gene_type	chrom	strand	ORF_gstart	ORF_gstop	AAseq	sample	Sequence	PEP	Score	Average Peptide Ratio (Tet+/Tet-)
ENSG00000105854_95435014_95416188_105	uORF	ENST00000490778	ENSG00000105854	PON2	protein_coding	chr7	-	95435014	95416188	MAPPTELLARPERGSAPGSRAMGRLVAVGLLGIALALLGERLLALRNRLKASREVESVDLPHCHLIKGIEAGSEDIDILPNGLAFFSVVSVFFLPQIQQRRYKGI	R5;R6;HBVR1	APPTELLARPER	5.49e-22	166.34	0.605907
ENSG00000242114_30426813_30428534_128	Overlap_dORF	ENST00000412752	ENSG00000242114	MTFP1	protein_coding	chr22	+	30426813	30428534	MPLTKARRLERIFCLCPSWIKCLCAHQVPSPEAGRSARVTVAVVDTFVWQALASVAIPGFTINRVCAASLYVLGTATRWPLAVRKWTTTALGLLTIPIIIHPIDRSVDFLLDSSLRKLYPTVGKPSSS	R4	CLCAHQVPSPEAGRSAR	0.063474	30.133	0.617844
ENSG00000196305_92242369_92240743_144	novel	ENST00000474340	ENSG00000196305	IARS	protein_coding	chr9	-	92242369	92240743	MYFPFKFFCVCFQCNLVPTDEITVYYKAKSEGTYLNSVIESHTEFIFTTIKAPLKPYPVSPSDKVLIQEKTQLKGSELEITLTRGSSLPGPACAYVNLNICANGSEQGKSKFHDLCDFFLVILMDVKKQPKKLMDVFKRIGIII	R4	FHDLCDFFLVILMDVK	0.03048	38.376	0.73595
ENSG00000011485_46388413_46390351_171	novel	ENST00000487483	ENSG00000011485	PPP5C	protein_coding	chr19	+	46388413	46390351	MCDLLWSDPQPQNGRSISKRGVSCQFGPDVTKAFLEENNLDYIIRSHEVKAEGYEVAHGGRCVTVFSAPNYCDQMGNKASYIHLQGSDLRPQFHQFTAVVSHPSGPLPLPSRPGDKEAETLVRGRGRFCRWVLRGSVLTSVHPTCPGPTASSQRQAHGLCQHAAAARNDVR	R4;HBVR1	EAETLVR	0.026127	121.29	0.827848
ENSG00000103591_67254631_67226901_194	novel	ENST00000558725	ENSG00000103591	AAGAB	protein_coding	chr15	-	67254631	67226901	MAAGVPCALVTSCSSVFSGDQLVQHILGTEDLIVEVTSNDAVRFYPWTIDNKYYSADINLCVVPNKFLVTAEIAESVQAFVVYFDSTQKSGLDSVSSWLPLAKAWLPEVMILVCDRVSEDGINRQKAQEWCIKHGFELVELSPEELPEEDDDFPESTGVKRIVQALNANVWSNVVMKNVSWTLIFKGQIFNLKI	R4;HBVR1	GQIFNLK	0.068477	87.582	0.844097
ENSG00000126088_45012992_45013884_153	novel	ENST00000496439	ENSG00000126088	UROD	protein_coding	chr1	+	45012992	45013884	MRQAGRYLPEFRETRAAQDFFSTCRSPEACCELTLQPLRRFPLDAAIIFSDILVVPQALGMEVTMVPGKGPSFPEPLREEQDLERLRDPEVVASELGYVFQAITLTRQRLAGRVPLIGFAGAPVMWDRAGTRGAGRSLWKVWGRQKEGSVWLL	R4	VPLIGFAGAPVMWDRAGTR	0.033532	25.508	0.854423
ENSG00000240891_111732537_111732653_38	novel	ENST00000474484	ENSG00000240891	PLCXD2	protein_coding	chr3	+	111732537	111732653	MERNLTFMLGEKEKPVLMCLPNIPLSSAIAGTAMGHPC	R4_collapsed;R4	MERNLTFMLGEK	0.011939	58.592	0.881607
ENSG00000161960_7574622_7577934_281	Overlap_dORF	ENST00000581544	ENSG00000161960	EIF4A1	protein_coding	chr17	+	7574622	7577934	MVLRSPLPSSSEPFYLVSRIQKVVMALGDYMGASCHACIGGTNVRAEVQKLQMEAPHIIVGTPGRVFDMLNRRYLSPKYIKMFVLDEADEMLSRGFKDQIYDIFQKLNSNTQVVLLSATMPSDVLEVTKKFMRDPIRILVKKEELTLEGIRQFYINVEREEWKLDTLCDLYETLTITQAVIFINTRRKVDWLTEKMHARDFTVSAMVCLPAASLLWVCPSEVSYLKPGFLEPRCLPGLLHICFLFQHGDMDQKERDVIMREFRSGSSRVLITTDLLVSRGN	HBVR3	SPLPSSSEPFYLVSR	0.053795	22.606	0.893711
ENSG00000078070_183094602_183015438_608	Overlap_dORF	ENST00000497830	ENSG00000078070	MCCC1	protein_coding	chr3	-	183094602	183015438	MGVEAKNHEVHNSHRQMKHIPSAPLPPSRATYLWRKSFKWPRPLLHSTSKSIMAAAGVPVVEGYHGEDQSDQCLKEHARRIGYPVMIKAVRGGGGKGMRIVRSEQEFQEQLESARREAKKSFNDDAMLIEKFVDTPRHVEVQVFGDHHGNAVYLFERDCSVQRRHQKIIEEAPAPGIKSEVRKKLGEAAVRAAKAVNYVGAGTVEFIMDSKHNFCFMEMNTRLQVEHPVTEMITGTDLVEWQLRIAAGEKIPLSQEEITLQGHAFEARIYAEDPSNNFMPVAGPLVHLSTPRADPSTRIETGVRQGDEVSVHYDPMIAKLVVWAADRQAALTKLRYSLRQYNIVGLHTNIDFLLNLSGHPEFEAGNVHTDFIPQHHKQLLLSRKAAAKESLCQAALGLI…	R4	GVEAKNHEVHNSHR	0.066906	45.115	0.895126
ENSG00000111786_120464742_120462019_108	dORF	ENST00000603963	ENSG00000111786	SRSF9	protein_coding	chr12	-	120464742	120462019	MTSGLPPSGSWQDLKDHMREAGDVCYADVQKDGVGMVEYLRKEDMEYALRKLDDTKFRSHEGETSYIRVYPERSTSYGYSRSRSGSRGRDSPYQSRGSPHYFSPFRPY	HBVR3;R6	MTSGLPPSGSWQDLK	0.04546	51.286	0.895541
ENSG00000137054_37489365_37503202_348	Overlap_dORF	ENST00000442009	ENSG00000137054	POLR1E	protein_coding	chr9	+	37489365	37503202	MLNCSTCSHYFQVFHQESKIIFWKEPRTCFLILSLPLPGELTWDVSVESELALESQTKTYREKMDSCIEAFGTTKQKRALNTRRMNRVGNESLNRAVAKAAETIIDTKGVTALVSDAIHNDLQDDSLYLPPCYDDAAKPEDVYKFEDLLSPAEYEALQSPSEAFRNVTSEEILKMIEENSHCTFVIEALKSLPSDVESRDRQARCIWFLDTLIKFRAHRVVKRKSALGPGVPHIINTKLLKHFTCLTYNNGRLRNLISDSMKAKITAYVIILALHIHDFQIDLTVLQRDLKLSEKRMMEIAKAMRLKISKRRVSVAAGSEEDHKLGTLSLPLPPAQTSDRLAKRRKIT	R5	MLNCSTCSHYFQVFHQESKIIFWK	0.079788	20.891	0.910499
ENSG00000160633_5667309_5667800_163	novel	ENST00000591991	ENSG00000160633	SAFB	protein_coding	chr19	+	5667309	5667800	MGAIQIRDVSLSRGRRDWGDHGRREDDRSWQGTADGGMMDRDHKRWQGEEQLWAGTRMCWGVMERWRPRLLSLGEHRRCSALSAGMRNEEHSRHRLLSGGLAQELDSGRSRVLSAGRKLDVYGPCAQVSSWDPLVVGTWGPHQREWSGLNVPWVPRRVRKFPV	R4;R6	LLSGGLAQELDSGR	0.027462	61.765	0.926276
ENSG00000162735_160283019_160279833_207	novel	ENST00000532508	ENSG00000162735	PEX19	protein_coding	chr1	-	160283019	160279833	MKELAEEEPHLVEQFQKLSEAAGRVGSDMTSQQEFTSCLKETLSGLAKNATDLQNSSMSEEELTKAMEGLGMDEGDGEGNILPIMQSIMQNLLSKDVLYPSLKEITEKGLAPVGAQWHDLGSPQPPHPRLKCFSHLSLLSGWDYSIQNGCRVIGNLYLQSSLKNIRSSTASCAKYVSSLRQRPPQTVKPLKRLVLRWCWILCSSYKI	R5;R6	SSTASCAKYVSSLR	0.019868	62.463	0.934967
ENSG00000070010_19450743_19450666_25	Overlap_dORF	ENST00000263202	ENSG00000070010	UFD1	protein_coding	chr22	-	19450743	19450666	MKLEADSSLSLEKDSHCVKREESPK	R6;R6_collapsed	MKLEADSSLSLEK	0.0016987	87.149	0.935799
ENSG00000223959_89980260_89988694_144	novel	ENST00000557444	ENSG00000223959	AFG3L1P	transcribed_unitary_pseudogene	chr16	+	89980260	89988694	MLSLEETEAGEEGSRITLPGGGGCRRGDFPWDDEDFRSLALLGAGVAMGFFYLYFRDPGREITWKHFVQYYLARGLVDRLEVVNKQSVRVIPAPGTSSEKFLWFNIGSVDTFERNLESAQGELGIEPHNQAVVVYTSESDGSFL	R5;R5_collapsed	MLSLEETEAGEEGSR	0.0086663	62.303	0.936347
ENSG00000114268_48556716_48519747_498	Overlap_dORF	ENST00000417753	ENSG00000114268	PFKFB4	protein_coding	chr3	-	48556716	48519747	MGGPLCTLASAVNFQRWASFPTGGRVPLGLKAELGQELQQRCAQDRDRKVCRVGLCLCPGTLCMTNCPTLIVMVGLPARGKTYISKKLTRYLNWIGVPTREFNVGQYRRDVVKTYKSFEFFLPDNEEGLKIRKQCALAALRDVRRFLSEEGGHVAVFDATNTTRERRATIFNFGEQNGYKTFFVESICVDPEVIAANIVQVKLGSPDYVNRDSDEATEDFMRRIECYENSYESLDEDLDRDLSYIKIMDVGQSYVVNRVADHIQSRIVYYLMNIHVTPRSIYLCRHGESELNLKGRIGGDPGLSPRGREFAKSLAQFISDQNIKDLKVWTSQMKRTIQTAEALGVPYEQWKVLNEIDAGVCEEMTYEEIQDNYPLEFALRDQDKYRYRYPKGESYEDLV…	R5	AELGQELQQR	0.048079	70.525	0.943737
ENSG00000089006_17968425_17954137_117	novel	ENST00000469704	ENSG00000089006	SNX5	protein_coding	chr20	-	17968425	17954137	MAAVPELLQQQEEDRSKLRSVSVDLNVDPSLQIDIPDALSERDKVKFTVHTKTTLPTFQSPEFSVTRQHEDFVWLHDTLIETTDYAGLIEWSGCLLWTSKSRMRHQLENIAAGTRGS	R4;HBVR2;R5	HQLENIAAGTR	0.0084533	86.624	0.952193
ENSG00000179950_143821895_143821438_108	novel	ENST00000526151	ENSG00000179950	PUF60	protein_coding	chr8	-	143821895	143821438	MENGQSTAAKLGLPPLTPEQQEALQKAKKYAMEQSIKSVLVKQTIAHQQQQLTNLQVSPGRSLYRPPHHSHHLLLFTLFLLLGLRPSPQAVTVLRFSKTHARDPRGPL	HBVR3	PSPQAVTVLR	0.0026056	110.12	0.954497
ENSG00000076604_28744113_28747474_134	novel	ENST00000394925	ENSG00000076604	TRAF4	protein_coding	chr17	+	28744113	28747474	MPGFDYKFLEKPKRRLLCPLCGKPMREPVQVSTCGHRFCDTCLQEFLSEGVFKCPEDQLPLDYAKVSPHCQEEAQAQSVALGGRSCWQPVGSGPVSTKSLGMVRLHKGSLFPPTRPVCKRGPCLPWRACTMPSL	HBVR3;HBVR1;R6	VSPHCQEEAQAQSVALGGR	0.0034116	67.879	0.965259
ENSG00000136279_44050254_44060916_355	Overlap_dORF	ENST00000429716	ENSG00000136279	DBNL	protein_coding	chr7	+	44050254	44060916	MTSAWLAQGTGEGVNDVRKGACASHVSTMASFLKGAHVTINARAEEDVEPECIMEKVAKASGANYSFHKESGRFQDVGPQAPVGSVYQKTNAVSEIKRVGKDSFWAKAEKEEENRRLEEKRRAEEAQRQLEQERRERELREAARREQRYQEQGGEASPQRTWEQQQEVVSRNRNEQESAVHPREIFKQKERAMSTTSISSPQPGKLRSPFLQKQLTQPETHFGREPAAAISRPRADLPAEEPAPSTPPCLVQAEEEAVYEEPPEQETFYEQPPLVQQQGAGSEHIDHHIQGQGLSGQGLCARALYDYQAADDTEISFDPENLITGIEVIDEGWWRGYGPDGHFGMFPANYVELIE	R4;HBVR2;R6	TSAWLAQGTGEGVNDVR	0.010598	62.633	0.965728
ENSG00000144231_127858100_127847926_110	novel	ENST00000487079	ENSG00000144231	POLR2D	protein_coding	chr2	-	127858100	127847926	MAAGGSDPRAGDVEEDASQLIFPKAWRDGLKMRSCSRFLMISRQSAAFSINLQTSLLLGETTSPGITPPSHCLGLTCTEILLKTVENSFGENSPAWRGVRLLFQITHRPR	R6	LLFQITHR	0.066699	77.741	0.971731
ENSG00000114742_39063169_39094743_595	Overlap_dORF	ENST00000413099	ENSG00000114742	WDR48	protein_coding	chr3	+	39063169	39094743	MECQSAQVISASSDTTVKVWNAHKGFCMSTLRTHKDYVKALAYAKDKELVASAGLDRQIFLWDVNTLTALTASNNTVTTSSLSGNKDSIYSLAMNQLGTIIVSGSTEKVLRVWDPRTCAKLMKLKGHTDNVKALLLNRDGTQCLSGSSDGTIRLWSLGQQRCIATYRVHDEGVWALQVNDAFTHVYSGGRDRKIYCTDLRNPDIRVLICEEKAPVLKMELDRSADPPPAIWVATTKSTVNKWTLKGIHNFRASGDYDNDCTNPITPLCTQPDQVIKGGASIIQCHILNDKRHILTKDTNNNVAYWDVLKACKVEDLGKVDFEDEIKKRFKMVYVPNWFSVDLKTGMLTITLDESDCFAAWVSAKDAGFSSPDGSDPKLNLGGLLLQALLEYWPRTHVNP…	HBVR3	ECQSAQVISASSDTTVK	0.070081	45.764	0.973079
ENSG00000285508_10420692_10420546_48	uORF	ENST00000609375	ENSG00000285508	AL034430.1	protein_coding	chr20	-	10420692	10420546	MVPLVGLIHLGWYRIKSSPVFQIPKNDDIPEQDSLGLSNLQKSQIQGK	R4_collapsed;R4	NDDIPEQDSLGLSNLQK	2.59e-45	209.79	0.981843
ENSG00000117448_45568134_45569956_89	novel	ENST00000473038	ENSG00000117448	AKR1A1	protein_coding	chr1	+	45568134	45569956	MTYSVWPPCVQLSCRWQVQRKVICIPKSITPSRILQNIKVFDFTFSPEEMKQLNALNKNWRYIVPMLTVDGKRVPRDAGHPLYPFNDPY	R6	MTYSVWPPCVQLSCR	0.014282	60.398	0.984818
ENSG00000103174_5028033_5025478_184	novel	ENST00000564397	ENSG00000103174	NAGPA	protein_coding	chr16	-	5028033	5025478	MSWTVAPLTAASTDCARRPAAAVMPDGPGPTAVKSVPLAGMGRAARGLVSVSTIVPVTPRLATAASPEVPIPPRGGVWADAPAPAPSACLWYVTVKQCLQPPEATLRAGELSFFTRTAWLALTLALAFLLLISTAANLSLLLSRAERNRRLHGDYAYHPLQEMNGEPLAAEKEQPGGAHNPFKD	R6	SWTVAPLTAASTDCAR	0.055042	50.791	0.984901
ENSG00000084623_32226436_32228517_37	novel	ENST00000471486	ENSG00000084623	EIF3I	protein_coding	chr1	+	32226436	32228517	MTLKSPVLFGDPWGSASSLAMRVESSTSIVPSLERCW	R4;R4_collapsed	VESSTSIVPSLER	0.0024209	101.97	1.01129
ENSG00000169679_110672808_110669515_76	internal	ENST00000535254	ENSG00000169679	BUB1	protein_coding	chr2	-	110672808	110669515	MGLEPCHPLCTLPGRGIWKPKESCSMPVLSFREEFKTRLNPESSCNNNTGYFRHASLKPICQLKLEPQNLCIMFRF	R5;R5_collapsed	LEPQNLCIMFR	0.0068828	84.568	1.01515
ENSG00000100410_41460483_41460280_67	Overlap_dORF	ENST00000216252	ENSG00000100410	PHF5A	protein_coding	chr22	-	41460483	41460280	MAAQRLSIWGALRQTSSMNAKNTASRRGDWWVAPSSPQHQSAAAARKHAYYYQQKGSRAQSITRSAC	R5;R5_collapsed	LSIWGALR	9.49e-05	158.38	1.02405
ENSG00000108175_79290995_79293785_267	novel	ENST00000478357	ENSG00000108175	ZMIZ1	protein_coding	chr10	+	79290995	79293785	MNPGGNPMASGMTTSNPGLNSPQFAGQQQQFSAKAGPAQPYIQQSMYGRPNYPGSGGFGASYPGGPNAPAGMGIPPHTRPPADFTQPAAAAAAAAVAAAAATATATATATVAALQETQNKDINQYGPVCSSFQMGPTQAYNSQFMNQPGPRGPASMGGSMNPASMAAGMTPSGMSGPPMGMNQPRPPGISPFGTHGQRMPQQTYPGPRPQSLPIQNIKRPYPGEVSAAVGAWEVGTGTPGLEDMGRGYGFGRGVAWTPAHLDKEAGA	R5;HBVR1	PYPGEVSAAVGAWEVGTGTPGLEDMGR	0.00032638	43.956	1.04865
ENSG00000285508_10420692_10420546_48	uORF	ENST00000609375	ENSG00000285508	AL034430.1	protein_coding	chr20	-	10420692	10420546	MVPLVGLIHLGWYRIKSSPVFQIPKNDDIPEQDSLGLSNLQKSQIQGK	R4_collapsed;R4	SSPVFQIPK	0.032765	82.241	1.04937
ENSG00000172531_67401269_67398535_335	novel	ENST00000526510	ENSG00000172531	PPP1CA	protein_coding	chr11	-	67401269	67398535	MGPPVSPTLLLSGSRVLTPHCAPVQGSRPGKNVQLTENEIRGLCLKSREIFLSQPILLELEAPLKICGDIHGQYYDLLRLFEYGGFPPESNYLFLGDYVDRGKQSLETICLLLAYKIKYPENFFLLRGNHECASINRIYGFYDECKRRYNIKLWKTFTDCFNCLPIAAIVDEKIFCCHGGLSPDLQSMEQIRRIMRPTDVPDQGLLCDLLWSDPDKDVQGWGENDRGVSFTFGAEVVAKFLHKHDLDLICRAHQVVEDGYEFFAKRQLVTLFSAPNYCGEFDNAGAMMSVDETLMCSFQILKPADKNKGKYGQFSGLNPGGRPITPPRNSAKAKK	HBVR3;R5	MGPPVSPTLLLSGSR	0.034506	55.721	1.06956
ENSG00000105447_48446710_48450457_92	internal	ENST00000253237	ENSG00000105447	GRWD1	protein_coding	chr19	+	48446710	48450457	MGQSPHPQRAVMKKKRRKMKRMKKSGNLSWSWPWCPTMVASTEFGCHGWVKSLWLGCGQRRARWRCLRCGGFCRWWRSPRPWQPSSGMSRPK	HBVR1;HBVR1_collapsed	PWQPSSGMSR	0.011774	84.743	1.07206
ENSG00000124164_58418337_58444235_147	novel	ENST00000265619	ENSG00000124164	VAPB	protein_coding	chr20	+	58418337	58444235	MQGPQLMYLWKEAKPEDLMDSKLRCVFELPAENDKPHDVEINKIISTTASKTETPIVSKSLSSSLDDTEVKKVMEECKRLQGEVQRLREENKQFKEEDGLRMRKTVQSNSPISALAPTGKEEGLSTRLLALVVLFFIVGVIIGKIAL	R5	MQGPQLMYLWK	0.053335	57.047	1.07905
ENSG00000114416_180912686_180976138_568	novel	ENST00000472339	ENSG00000114416	FXR1	protein_coding	chr3	+	180912686	180976138	MAELTVEVRGSNGAFYKGFIKDVHEDSLTVVFENNWQPERQVPFNEVRLPPPPDIKKEISEGDEVEVYSRANDQEPCGWWLAKVRMMKGEFYVIEYAACDATYNEIVTFERLRPVNQNKTVKKNTFFKCTVDVPEDLREACANENAHKDFKKAVGACRIFYHPETTQLMILSASEATVKRVNILSDMHLRSIRTKLMLMSRNEEATKHLECTKQLAAAFHEEFVVREDLMGLAIGTHGSNIQQARKVPGVTAIELDEDTGTFRIYGESADAVKKARGFLEFVEDFIQVPRNLVGKVIGKNGKVIQEIVDKSGVVRVRIEGDNENKLPREDGMVPFVFVGTKESIGNVQVLLEYHIAYLKEVEQLRMERLQIDEQLRQIGMGFRPSSTRGPEKEKGYATD…	HBVR3;HBVR2;HBVR1;R6;R5	GYATDESTVSSVQGSR	2.09e-13	153.75	1.07973
ENSG00000167965_2206086_2206426_65	novel	ENST00000565269	ENSG00000167965	MLST8	protein_coding	chr16	+	2206086	2206426	MNTSPGTVGSDPVILATAGYDHTVRFWQAHSGICTRTVQHQDSQVNALEVTPDRSMIAAAGICDP	R5	TVQHQDSQVNALEVTPDRSMIAAAGICDP	0.061734	18.356	1.11744
ENSG00000159352_151254783_151266156_268	novel	ENST00000476855	ENSG00000159352	PSMD4	protein_coding	chr1	+	151254783	151266156	MVLESTMVCVDNSEYMRNGDFLPTRLQAQQDAVNIVCHSKTRSNPENNVGLITLANDCEVLTTLTPDTGRILSKLHTVQPKGKITFCTGIRVAHLALKHRQGKNHKMRIIAFVGSPVEDNEKDLVKLAKRLKKEKVNVDIINFGEEEVNTEKLTAFVNTLNGKDGTGSHLVTVPPGPSLADALISSPILAGEGGAMLGLGASDFEFGVDPSADPELALALRVSMEEQRQRQEEEARRAAAASAAEAGIATTGTEGERGGIRSPGTAGC	R4;HBVR3;HBVR1;HBVR2;R5	AAAASAAEAGIATTGTEGER	0.03133	47.606	1.29209
ENSG00000133112_45341069_45340352_153	novel	ENST00000442760	ENSG00000133112	TPT1	protein_coding	chr13	-	45341069	45340352	MIIYRDLISHDEMFSDIYKIREIADGLCLEVEGKVSRSGLRVGESGPSGLGFPPLPRLRLCNPPRRLLAEETLFPGLGFSRKLEAELILEIGPPPRRPSSSRGCPGHDASGLGAWSPFVFVLSPLTNRRHHMPATGNNFLMTPFFVPANRQLF	HBVR3;R5;HBVR2	HHMPATGNNFLMTPFFVPANR	0.0012945	54.253	1.37371
ENSG00000175467_65961781_65965118_164	novel	ENST00000529532	ENSG00000175467	SART1	protein_coding	chr11	+	65961781	65965118	MGSSKKHRGEKEAAGTTAAAGTGGATEQPPRHREHKKHKHRSGGSGGSGGERRKRSRERGGERGSGRRGAEAEARSSTHGRERSQAEPSERRVKREKRDDGYEAAASSKTSSGDASSLSIEETNKLRAKLGLKPLEVNAIKKAMGGHSLTSGPPFQRRAPRRSP	R4;HBVR2;R6	AMGGHSLTSGPPFQRR	0.063647	46.282	N/A
ENSG00000134058_69234976_69255696_154	novel	ENST00000512687	ENSG00000134058	CDK7	protein_coding	chr5	+	69234976	69255696	MALDVKSRAKRYEKLDFLGEGQFATVYKARDKNTNQIVAIKKIKLGHRSEAKDGINRTALREIKLLQELSHPNIIGLLDAFGHKSNISLVFDFMETDLEVRLRFLEKFLCPSLSNKNLNICFLPKKILVVKEKKLNFVEIWMYSEAKGSLVIFF	R4	NLNICFLPK	0.01738	98.418	N/A
ENSG00000111642_6594581_6582649_715	novel	ENST00000644356	ENSG00000111642	CHD4	protein_coding	chr12	-	6594581	6582649	MEGLNWLRFSWAQGTDTILADEMGLGKTVQTAVFLYSLYKEGHSKGPFLVSAPLSTIINWEREFEMWAPDMYVVTYVGDKDSRAIIRENEFSFEDNAIRGGKKASRMKKEASVKFHVLLTSYELITIDMAILGSIDWACLIVDEAHRLKNNQSKFFRVLNGYSLQHKLLLTGTPLQNNLEELFHLLNFLTPERFHNLEGFLEEFADIAKEDQIKKLHDMLGPHMLRRLKADVFKNMPSKTELIVRVELSPMQKKYYKYILTRNFEALNARGGGNQVSLLNVVMDLKKCCNHPYLFPVAAMEAPKMPNGMYDGSALIRASGKLLLLQKMLKNLKEGGHRVLIFSQMTKMLDLLEDFLEHEGYKYERIDGGITGNMRQEAIDRFNAPGAQQFCFLLSTRAG…	R5	KVMKTLMNVQK	0.033573	84.17	N/A
ENSG00000117054_75724808_75762763_385	Overlap_dORF	ENST00000526196	ENSG00000117054	ACADM	protein_coding	chr1	+	75724808	75762763	MLQEFTEQQKEFQATARKFAREEIIPVAAEYDKTGEYPVPLIRRAWELGLMNTHIPENCGGLGLGTFDACLISEELAYGCTGVQTAIEGNSLGQMPIIIAGNDQQKKKYLGRMTEEPLMCAYCVTEPGAGSDVAGIKTKAEKKGDEYIINGQKMWITNGGKANWYFLLARSDPDPKAPANKAFTGFIVEADTPGIQIGRKELNMGQRCSDTRGIVFEDVKVPKENVLIGDGAGFKVAMGAFDKTRPVVAAGAVGLAQRALDEATKYALERKTFGKLLVEHQAISFMLAEMAMKVELARMSYQRAAWEVDSGRRNTYYASIAKAFAGDIANQLATDAVQILGGNGFNTEYPVEKLMRDAKIYQIYEGTSQIQRLIVAREHIDKYKN	HBVR2	MLQEFTEQQK	0.051873	77.318	N/A
ENSG00000026297_166943074_166933971_111	novel	ENST00000499370	ENSG00000026297	RNASET2	protein_coding	chr6	-	166943074	166933971	MRAYWPDVIHSFPNRSRFWKHEWEKHGTCAAQVDALNSQKKYFGRSLELYRELDLNSVLLKLGIKPSINYYQVSLAFASFLVCLSRGPPVGPFQPLSQWAVNCPSANPLPT	R4	PSINYYQVSLAFASFLVCLSR	0.048777	47.047	Decreased
ENSG00000100804_23026246_23026001_81	Overlap_dORF	ENST00000425762	ENSG00000100804	PSMB5	protein_coding	chr14	-	23026246	23026001	MIWPVEPSTKPPTEMPTQEVQSTSTTCGRMAGSESPVTMWLIYMRSIVALPPERGWMQLLVFLGVTVIGNTDTVTHPPSYL	R5;R5_collapsed	MAGSESPVTMWLIYMR	0.012712	82.379	Decreased
ENSG00000275700_36950367_36953230_127	internal	ENST00000619387	ENSG00000275700	AATF	protein_coding	chr17	+	36950367	36953230	MKTIGSRLCQDRLMRKYLMRKGLEMKIQRDWVWRNMMRTTWVLLRNRSVVITGRARRAEATLQKHRASVSRVSVTLRNLPREWMTLGAVRRRKTKRVAWKKGMTRKTPKARVRKTGLEIETVRMMVW	R5;R5_collapsed	TGLEIETVRMMVW	0.0033032	116.37	Induced
ENSG00000167770_63988358_63997546_314	novel	ENST00000301453	ENSG00000167770	OTUB1	protein_coding	chr11	+	63988358	63997546	MKPSWLSRTEFSKRLLCRTLWCQSGWSSRSYTRSMLKMTTSINRRSRTSTKSTRTSARPGLTATVSIGLSDSPTWRHCWMTARSCSGEKGGHWAPRQVGVYLLPGRVGCVSSRVSPSFPGDGLDSGLARRGSAVSALASGLVEEPMLGPPFHPTPRFKAVSAKSKEDLVSQGFTEFTIEDFHNTFMDLIEQVEKQTSVADLLASFNDQSTSDYLVVYLRLLTSGYLQRESKFFEHFIEGGRTVKEFCQQEVEPMCKESDHIHIIALAQALSVSIQVEYMDRGEGGTTNPHIFPEGSEPKVYLLYRPGHYDILYK	HBVR1	MKPSWLSR	0.058987	41.227	Decreased
ENSG00000131051_35732164_35704481_506	novel	ENST00000492779	ENSG00000131051	RBM39	protein_coding	chr20	-	35732164	35704481	MIMASFFLLRRKKSKSRSRSHERKRSKSKERKRSRDRERKKSKSRERKRSRSKERRRSRSRSRDRRFRGRYRSPYSGPKFNSAIRGKIGLPHSIKLSRRRSRSKSPFRKDKSPVREPIDNLTPEERDARTVFCMQLAARIRPRDLEEFFSTVGKVRDVRMISDRNSRRSKGIAYVEFVDVSSVPLAIGLTGQRVLGVPIIVQASQAEKNRAAAMANNLQKGSAGPMRLYVGSLHFNITEDMLRGIFEPFGRIESIQLMMDSETGRSKGYGFITFSDSECAKKALEQLNGFELAGRPMKVGHVTERTDASSASSFLDSDELERTGIDLGTTGRLQLMARLAEGTGLQIPPAAQQALQMSGSLAFGAVAEFSFVIDLQTRLSQQTEASALAAAASVQPLAT…	HBVR1	MIMASFFLLRR	0.042964	52.79	Decreased
ENSG00000157184_53210029_53211495_488	novel	ENST00000637726	ENSG00000157184	CPT2	protein_coding	chr1	+	53210029	53211495	MYLSARDSVVLNFNPFMAFNPDPKSEYNDQLTRATNMTVSAIRFLKTLRAGLLEPEVFHLNPAKSDTITFKRLIRFVPSSLSWYGAYLVNAYPLDMSQYFRLFNSTRLPKPSRDELFTDDKARHLLVLRKGNFYIFDVLDQDGNIVSPSEIQAHLKYILSDSSPAPEFPLAYLTSENRDIWAELRQKLMSSGNEESLRKVDSAVFCLCLDDFPIKDLVHLSHNMLHGDGTNRWFDKSFNLIIAKDGSTAVHFEHSWGDGVAVLRFFNEVFKDSTQTPAVTPQSQPATTDSTVTVQKLNFELTDALKTGITAAKEKFDATMKTLTIDCVQFQRGGKEFLKKQKLSPDAVAQLAFQMAFLRQYGQTVATYESCSTAAFKHGRTETIRPASVYTKRCSEAFV…	R6	EAAMGEAGVGSMPLGLVLSAWVSK	0.057959	45.992	Induced
