## Supplementary file S11. List of resources used in this study for "Multiomics Interrogation into HBV (Hepatitis B Virus)-Host Interaction Reveals Novel Coding potential in Human Genome, and Identifies Canonical and Non-canonical Proteins as Host Restriction Factors against HBV"

### Sheet: Sheet1
Reagent	Source	Identifier
Antibodies
Polyclonal Rabbit Anti-Hepatitis B Virus Core Antigen (HBcAg)	Dako	B0586
HBcAg Rabbit Polyclonal Antibody	ZETA corporation	Cat. #Z2085
GAPDH (mouse)	Proteintech	60004-1-Ig
Tubulin (rabbit)	Proteintech	10094-1-AP
Mouse anti-Flag monoclonal antibody	Sigma	F1804
rabbit anti-HA antibody	Sigma	H6908
Antibody for SIRT6	Cell Signaling Technology	D8D12
Antibody for ChIP assay of SIRT6	Abcam	ab62739
Anti-Histone H3 antibody	Abcam	ab1791
Histone H3K9ac antibody	Active Motif	39917
Histone H3K56ac antibody	Active Motif	39281
Reagents
Harringtonine	Abcam	ab141941
Rnase I	Invitrogen	AM2294
Trizol	Invitrogen	15596026
Enzyme-Immunoassay kit for the detection of HBsAg	Shanghai Kehua Bio-Engineering co., Ltd	KH-T-01*
Enzyme-Immunoassay kit for the detection of HBeAg	Shanghai Kehua Bio-Engineering co., Ltd	KH-T-03*
MDL800	From Jian Zhang,Shanghai Jiao-Tong University School of Medicine	N/A
PEG8000	Sigma	25322-68-3
Cell lines
Huh7.5.1	From Jin Zhong,Institute Pasteur of Shanghai	N/A
Huh7	From Qiang Deng,Fudan University	N/A
HepG2	From Qiang Deng,Fudan University	N/A
HEK293FT	ATCC	N/A
HepAD38	cell bank of Shanghai Institute of Biochemistry and Cell Biology	N/A
HEK293T	ATCC	N/A
Recombinant DNA constructs
Plasmid: prCCCDNA	From Qiang Deng,Fudan University	N/A
Plasmid: p1.3HBV	From Qiang Deng,Fudan University	N/A
Plasmid: pCMV-1.1HBV	From Qiang Deng,Fudan University	N/A
Plasmid: pCMV-Cre	From Qiang Deng,Fudan University	N/A
Plasmid: pCDNA-HBx-HA	This study	N/A
Plasmid: pCDNA-HBc-HA	This study	N/A
Plasmid: pCDNA-ncPON2-FLAG	This study	N/A
Plasmid: pCDNA-SIRT6-FLAG	This study	N/A
Plasmid: pCDNA-SIRT6-ΔN-FLAG	This study	N/A
Plasmid: pCDNA-SIRT6-ΔC-FLAG	This study	N/A
Plasmid: pCDNA-SIRT6-ΔCore-FLAG	This study	N/A
Plasmid: pCDNA-SIRT6-S56Y-FLAG	This study	N/A
Plasmid: pCDNA-SIRT6-G60A-FLAG	This study	N/A
Plasmid: pCDNA-SIRT6-R65A-FLAG	This study	N/A
Plasmid: pCDNA-SIRT6-H133Y-FLAG	This study	N/A
Plasmid: pCDNA-SIRT1-FLAG	This study	N/A
Plasmid: pCDNA-SIRT2-FLAG	This study	N/A
Plasmid: pCDNA-SIRT3-FLAG	This study	N/A
Plasmid: pCDNA-SIRT4-FLAG	This study	N/A
Plasmid: pCDNA-SIRT5-FLAG	This study	N/A
Plasmid: pCDNA-SIRT7-FLAG	This study	N/A
Oligonucleotides
siRNA target sequence SIRT6-1 sense:AAGAAUGUGCCAAGUGUAAGATT	This study	N/A
siRNA target sequence SIRT6-1 antisense:UCUUACACUUGGCACAUUCUUTT	This study	N/A
siRNA target sequence SIRT6-2 sense:AAGGAACAUGUUUGUGGAAGATT	This study	N/A
siRNA target sequence SIRT6-2 antisense:UCUUCCACAAACAUGUUCCUUTT	This study	N/A
shRNA target sequence SIRT6-1 sense:AGCGAAAGCTGGAGCCCAAGGAGGAATAGTGAAGCCACAGATGTATTCCTCCTTGGGCTCCAGCTTG	This study	N/A
shRNA target sequence SIRT6-1 antisense:GGCACAAGCTGGAGCCCAAGGAGGAATACATCTGTGGCTTCACTATTCCTCCTTGGGCTCCAGCTTT	This study	N/A
shRNA target sequence SIRT6-2 sense:AGCGAAAGAATGTGCCAAGTGTAAGATAGTGAAGCCACAGATGTATCTTACACTTGGCACATTCTTC	This study	N/A
shRNA target sequence SIRT6-2 antisense:GGCAGAAGAATGTGCCAAGTGTAAGATACATCTGTGGCTTCACTATCTTACACTTGGCACATTCTTT	This study	N/A
shRNA target sequence SIRT6-3 sense:AGCGAAAGCTGGAGCCCAAGGAGGAATAGTGAAGCCACAGATGTATTCCTCCTTGGGCTCCAGCTTG	This study	N/A
shRNA target sequence SIRT6-3 antisense:GGCACAAGCTGGAGCCCAAGGAGGAATACATCTGTGGCTTCACTATTCCTCCTTGGGCTCCAGCTTT	This study	N/A
shRNA target sequence SIRT6-4 sense:AGCGCCGGGAACATGTTTGTGGAAGATAGTGAAGCCACAGATGTATCTTCCACAAACATGTTCCCGT	This study	N/A
shRNA target sequence SIRT6-4 antisense:GGCAACGGGAACATGTTTGTGGAAGATACATCTGTGGCTTCACTATCTTCCACAAACATGTTCCCGG	This study	N/A
ChIP primer for rcccDNA Forward: CAAGACAGGTTTAAGGAGAC	This study	N/A
ChIP primer for rcccDNA Reverse: GAGAGAAAGGCAAAGTGGAT	This study	N/A
qPCR for PGAM5 Forward: TCGTCCATTCGTCTATGACGC	This study	N/A
qPCR for PGAM5 Reverse: GGCTTCCAATGAGACACGG	This study	N/A
qPCR for PPP1R15A Forward: ATGATGGCATGTATGGTGAGC	This study	N/A
qPCR for PPP1R15A Reverse: AACCTTGCAGTGTCCTTATCAG	This study	N/A
qPCR for SIRT6 Forward: AGGATGTCGGTGAATTACGC	This study	N/A
qPCR for SIRT6 Reverse: GAAGACTGCCAGACCAGC	This study	N/A
qPCR for RPL23 Forward: TCCTCTGGTGCGAAATTCCG	This study	N/A
qPCR for RPL23 Reverse: CGTCCCTTGATCCCCTTCAC	This study	N/A
qPCR for RPL3 Forward: CTACCATCACCGCACTGAGAT	This study	N/A
qPCR for RPL3 Reverse: GGTCACTTCACCATAGTGGACA	This study	N/A
qPCR for RPS15A Forward: CTCCAAAGTCATCGTCCGGTT	This study	N/A
qPCR for RPS15A Reverse: TGAGTTGCACGTCAAATCTGG	This study	N/A
qPCR for RPL6 Forward: ATTCCCGATCTGCCATGTATTC	This study	N/A
qPCR for RPL6 Reverse: TACCGCCGTTCTTGTCACC	This study	N/A
qPCR for LRP1 Forward: AGCCAGCTATGCACCAACAC	This study	N/A
qPCR for LRP1 Reverse: CCTTGCAGGAGCGGTTATC	This study	N/A
qPCR for ALDOC Forward: ATGCCTCACTCGTACCCAG	This study	N/A
qPCR for ALDOC Reverse: TTTCCACCCCAATTTGGCTCA	This study	N/A
qPCR for PDK4 Forward: GGAGCATTTCTCGCGCTACA	This study	N/A
qPCR for PDK4 Reverse: ACAGGCAATTCTTGTCGCAAA	This study	N/A
